# Discovering disease genetic variation impacting gene expression in 103 brain tissues with the Brain Ontology Expression (BRONTE) graph neural network model

**DOI:** 10.1101/2025.05.08.652857

**Authors:** Jianfeng Ke, Tingjian Ge, Rachel D. Melamed

## Abstract

Uncovering genes dysregulated in neuropsychiatric diseases promises to put forward therapeutic targets. By linking disease risk variants to tissue-specific gene regulation, the Genotype-Tissue Expression (GTEx) project has enabled discovery of disease genes and the brain tissues where these pathogenic effects occur. But, GTEx requires huge investment in obtaining human brain tissues, limiting the sample size and tissue diversity available. Crucially, this resource does not contain all key tissues where brain diseases are known to originate. Here, we propose a novel graph convolutional model that integrates the GTEx brain expression data with the Allen Brain Atlas, a resource spanning over 100 fine grained brain tissues that are annotated with an ontology of tissue organization. Our model, Brain Ontology Expression (BRONTE), allows completion of the GTEx data for 221 individuals to impute expanded expression in 103 uncollected detailed brain tissues. We show that expression data imputed by BRONTE recovers measured variation in expression across subjects, genes, and brain tissues. Most importantly, our method both recapitulates known relationships between genetic variations and gene expression, and simultaneously discovers both new genes impacted by genetic variants, and the tissues impacted. This allows us to put forward novel mechanisms of effect for genetic variation associated with 30 brain-related traits, supplying therapeutic targets in overlooked tissues of the brain.
