## Supplemental for "Discovering disease genetic variation impacting gene expression in 103 brain tissues with the Brain Ontology Expression (BRONTE) graph neural network model": Supplementary Table 1.csv

ID	Acronym	Allen Level 1 Tissue	Allen Level 2 Tissue	Allen Level 3 Tissue	Allen Level 4 Tissue	Allen Level 5 Tissue	Allen Level 6 Tissue	Allen Level 7 Tissue	Allen Level 8 Tissue	Allen Level 9 Tissue	Tissue with gene expression	Mapped GTEx tissue
4005	Br	Brain									0
4006	GM		Grey Matter								0
4007	Tel			Telencephalon							0
4008	Cx				Cerebral Cortex						0
4009	FL					Frontal Lobe					0	Frontal_Cortex_BA9
4079	fro							frontal operculum			1	Frontal_Cortex_BA9
4048	GRe							gyrus rectus			1	Frontal_Cortex_BA9
4035	IFG						inferior frontal gyrus				0	Frontal_Cortex_BA9
4045	orIFG								inferior frontal gyrus, orbital part		1	Frontal_Cortex_BA9
4039	trIFG								Inferior frontal gyrus, triangular part		1	Frontal_Cortex_BA9
4060	LOrG							lateral orbital gyrus			1	Frontal_Cortex_BA9
4051	MOrG							medial orbital gyrus			1	Frontal_Cortex_BA9
4029	MFG							middle frontal gyrus			0	Frontal_Cortex_BA9
4030	MFG-s								middle frontal gyrus, superior bank of gyrus		1	Frontal_Cortex_BA9
4031	MFG-i								middle frontal gyrus, inferior bank of gyrus		1	Frontal_Cortex_BA9
4074	PCLa-i								paracentral lobule, anterior part, inferior bank of gyrus		1	Frontal_Cortex_BA9
4011	PrG							precentral gyrus			0	Frontal_Cortex_BA9
4012	PrG-prc								precentral gyrus, bank of the precentral sulcus		1	Frontal_Cortex_BA9
4013	PrG-sl								precentral gyrus, superior lateral aspect of gyrus		1	Frontal_Cortex_BA9
4014	PrG-il								precentral gyrus, inferior lateral aspect of gyrus		1	Frontal_Cortex_BA9
4022	SFG							superior frontal gyrus			0	Frontal_Cortex_BA9
4023	SFG-m								superior frontal gyrus, medial bank of gyrus		1	Frontal_Cortex_BA9
4024	SFG-l								superior frontal gyrus, lateral bank of gyrus		1	Frontal_Cortex_BA9
4268	Ins					Insula					0
4270	LIG							Long Insular Gyri			1
4273	SIG							Short Insular Gyri			1
4219	LL					Limbic Lobe					0
4220	CgG						Cingulate gyrus				0
4222	CgGf								Cingulate gyrus, frontal part		0	Anterior_cingulate_cortex_BA24
4223	CgGf-s									Cingulate gyrus, frontal part, superior bank of gyrus	1	Anterior_cingulate_cortex_BA24
4224	CgGf-i									Cingulate gyrus, frontal part, inferior bank of gyrus	1	Anterior_cingulate_cortex_BA24
4230	CgGp-s									Cingulate gyrus, parietal part, superior bank of gyrus	1
4249	HiF						hippocampal formation				0	Hippocampus
4258	DG								Dentate gyrus		1	Hippocampus
4254	CA1								CA1 field		1	Hippocampus
4255	CA2								CA2 field		1	Hippocampus
4256	CA3								CA3 field		1	Hippocampus
4257	CA4								CA4 field		1	Hippocampus
4251	S								subiculum		1	Hippocampus
4243	PHG							parahippocampal gyrus			0
4244	PHG-l								parahippocampal gyrus, lateral bank of gyrus		1
4245	PHG-cos								parahippocampal gyrus, bank of the cos		1
4180	OL					Occipital Lobe					0
4185	Cun							cuneus			0
4186	Cun-pest								cuneus, peristriate		1
4187	Cun-str								cuneus, striate		1
4192	LiG							lingual gyrus			0
4193	LiG-pest								lingual gyrus, peristriate		1
4194	LiG-str								lingual gyrus, striate		1
4199	OTG							occipito-temporal gyrus			0
4200	OTG-s								occipito-temporal gyrus, superior bank of gyrus		1
4201	OTG-i								occipito-temporal gyrus, inferior bank of gyrus		1
4214	SOG-s								superior occipital gyrus, superior bank of gyrus		1
4084	PL					Parietal Lobe					0
4103	IPL						inferior parietal lobule				0
4112	AnG								angular gyrus		0
4113	AnG-s									angular gyrus, superior bank of gyrus	1
4114	AnG-i									angular gyrus, inferior bank of gyrus	1
4105	SMG								supramarginal gyrus		0
4106	SMG-s									supramarginal gyrus, superior bank of gyrus	1
4107	SMG-i									supramarginal gyrus, inferior bank of gyrus	1
4086	PoG							postcentral gyrus			0
4087	PoG-cs								postcentral gyrus, bank of the central sulcus		1
4088	PoG-sl								postcentral gyrus, superior lateral aspect of gyrus		1
4119	PCu							precuneus			0
4120	Pcu-s								precuneus, superior lateral bank of gyrus		1
4121	Pcu-i								precuneus, inferior lateral bank of gyrus		1
4097	SPL							supraparietal lobule			0
4098	SPL-s								supraparietal lobule, superior bank of gyrus		1
4099	SPL-i								supraparietal lobule, inferior bank of gyrus		1
4132	TL					Temporal Lobe					0
4157	FuG							fusiform gyrus			0
4158	FuG-its								fusiform gyrus, bank of the its		1
4160	FuG-cos								fusiform gyrus, bank of cos		1
4166	HG							Heschl's gyrus			1
4148	ITG							inferior temporal gyrus			0
4149	ITG-its								inferior temporal gyrus, bank of the its		1
4150	ITG-l								inferior temporal gyrus, lateral bank of gyrus		1
4151	ITG-mts								inferior temporal gyrus, bank of mts		1
4141	MTG							middle temporal gyrus			0
4142	MTG-s								middle temporal gyrus, superior bank of gyrus		1
4143	MTG-i								middle temporal gyrus, inferior bank of gyrus		1
4178	PLP							planum polare			1
4134	STG							superior temporal gyrus			0
4135	STG-l								superior temporal gyrus, lateral bank of gyrus		1
4136	STG-i								superior temporal gyrus, inferior bank of gyrus		1
4275	CxN				Cerebral Nuclei						0
4327	Amg					Amygdala					0	Amygdala
4329	ATZ							Amygdaloid Transition zone			1	Amygdala
4342	BLA							Basolateral Nucleus			1	Amygdala
4351	BMA							Basomedial nucleus			1	Amygdala
4360	CeA							Central Nucleus			1	Amygdala
4367	COMA							Cortico-medial group			1	Amygdala
4379	LA							Lateral Nucleus			1	Amygdala
4276	BG					Basal Ganglia					0
4296	GPi								globus pallidus, internal segment		1
4277	Str						Striatum				0
4278	Cd							Caudate Nucleus			0	Caudate_basal_ganglia
4282	BCd									Body of Caudate Nucleus	1	Caudate_basal_ganglia
4280	HCd									Head of Caudate Nucleus	1	Caudate_basal_ganglia
4281	TCd									Tail of Caudate Nucleus	1	Caudate_basal_ganglia
4291	Acb								Nucleus Accumbens		1	Nucleus_accumbens_basal_ganglia
4288	Pu								Putamen		1	Putamen_basal_ganglia
4322	Cl						Claustrum				1
4391	DiE			Diencephalon							0
4540	Hy				Hypothalamus						0	Hypothalamus
4665	MamR					Mammillary Region					0	Hypothalamus
13005	LHM							Lateral Hypothalamic Area, Mammillary Region			1	Hypothalamus
4679	PHA							Posterior Hypothalamic Area			1	Hypothalamus
4542	PrOR						Preoptic Region				1	Hypothalamus
4518	Sb					Subthalamic Nucleus					1
4392	TH				Thalamus						0
4393	DT					Dorsal Thalamus					0
4395	DTA							Anterior Group of Nuclei			1
4437	ILc							Caudal Group of Intralaminar Nuclei			1
4440	LGd							Dorsal Lateral Geniculate Nucleus			1
12923	DTL						Lateral Group of Nuclei				0
4409	DTLd								Lateral group of Nuclei, Dorsal Division		1
4417	DTLv								Lateral group of Nuclei, Ventral division		1
4400	DTM							Medial Group of Nuclei			1
4432	ILr							Rostral Group of intralaminar Nuclei			1
4505	VT						Ventral Thalamus				0
4506	R							Reticular Nucleus of Thalamus			1
4507	ZI							Zona Incerta			1
9002	MTg				Midbrain Tegmentum						0
9054	RN						Red Nucleus				1
9073	SN						Substantia Nigra				0	Substantia_nigra
9074	SNC							Substantia Nigra, pars compacta			1	Substantia_nigra
9075	SNR							Substantia Nigra, pars reticulata			1	Substantia_nigra
9067	VTA						ventral tegmental area				1
4833	Met			Metencephalon							0
4696	Cb				Cerebellum						0	Cerebellar_Hemisphere
12930	CbH						Cerebellar Hemispheres				0	Cerebellar_Hemisphere
4720	PV-V									V Paravermis	1	Cerebellar_Hemisphere
12936	Cb-PL							Posterior Lobe			0	Cerebellar_Hemisphere
12937	Cb-VI								VI		0	Cerebellar_Hemisphere
4722	PV-VI									VI Paravermis	1	Cerebellar_Hemisphere
4738	He-VI									VI Lateral Hemisphere	1	Cerebellar_Hemisphere
12938	Cb-Crus I								Crus I		0	Cerebellar_Hemisphere
4723	PV-Crus I									Crus I Paravermis	1	Cerebellar_Hemisphere
4739	He-Crus I									Crus I Lateral Hemisphere	1	Cerebellar_Hemisphere
4740	He-Crus II									Crus II Lateral Hemisphere	1	Cerebellar_Hemisphere
12940	Cb-VIIB								VIIB		0	Cerebellar_Hemisphere
4725	PV-VIIB									VIIB Paravermis	1	Cerebellar_Hemisphere
4741	He-VIIB									VIIB Lateral Hemisphere	1	Cerebellar_Hemisphere
4782	Dt							Dentate Nucleus			1	Cerebellar_Hemisphere
9131	Pons				Pons						0
9492	Pn							pontine nuclei			1
9161	PRF							Pontine Reticular Formation			1
9512	MY			Myelencephalon							0
9520	Arc					arcuate nucleus of medulla					1
9543	Cu					cuneate nucleus					1
9561	IO					inferior olivary complex					1
9587	MeRF				medullary reticular formation						0
9598	GiRt						gigantocellular group				1
9614	LMRt						lateral medullary reticular group				1
9677	Sp5					spinal trigeminal nucleus					1
9698	8Ve					vestibular nuclei					1
