## Supplemental for "Discovering disease genetic variation impacting gene expression in 103 brain tissues with the Brain Ontology Expression (BRONTE) graph neural network model": Supplementary Table 2.xlsx

### Sheet: Sheet1
Trait	original ID from Metabrain paper	present ID	category	Matching Notes	Abbreviations
Amygdala volume	ieu-a-1043	ieu-a-1043	brain volume	Matched	Amygdala volume
Caudate volume	ieu-a-1044	ieu-a-1044	brain volume	Matched	Caudate volume
Hippocampus volume	ieu-a-1045	ieu-a-1045	brain volume	Matched	Hippocampus volume
Intracranial volume	ieu-a-1041	ieu-a-1041	brain volume	Matched	Intracranial volume
Nucleus accumbens volume	ieu-a-1042	ieu-a-1042	brain volume	Matched	Nucleus accumbens volume
Pallidum volume	ieu-a-1046	ieu-a-1046	brain volume	Matched	Pallidum volume
Putamen volume	ieu-a-1047	ieu-a-1047	brain volume	Matched	Putamen volume
Thalamus volume	ieu-a-1048	ieu-a-1048	brain volume	Matched	Thalamus volume
ADHD	ieu-a-1183	ieu-a-1183	Disease	Matched	ADHD
Alzheimer's disease	ieu-b-23	ieu-b-2	Disease	same sample sizes, different number of SNPs	AD
Amyotrophic lateral sclerosis	ieu-b-27	ieu-a-1085	Disease	Different sample size, different number of SNPs, pick the one with closet sample sizes and same authors (ebi-a-GCST90027164 more similar but not available)	ALS
Autism spectrum disorder	ieu-a-1185	ieu-a-1185	Disease	Matched	ASD
Bipolar disorder	ieu-b-41	ieu-b-41	Disease	Matched	BD
Childhood absence epilepsy	ieu-b-13	ieu-b-13	Disease	Matched	CAE
Epilepsy, all documented cases	ieu-b-8	ieu-b-8	Disease	same sample sizes, different number of SNPs	EPI
Focal epilepsy, all documented cases	ieu-b-10	ieu-b-10	Disease	Matched	Focal EPI 1
Focal epilepsy, documented hippocampal sclerosis	ieu-b-14	ieu-b-14	Disease	Matched	Focal EPI 2
Focal epilepsy, documented lesion negative	ieu-b-11	ieu-b-11	Disease	Matched	Focal EPI 3
Focal epilepsy, documented lesion other than hippocampal sclerosis	ieu-b-15	ieu-b-15	Disease	Different sample sizes, same number of SNPs	Focal EPI 4
Generalized epilepsy with tonic-clonic seizures	ieu-b-16	ieu-b-16	Disease	Matched	Generalized EPI 1
Generalized epilepsy, all documented cases	ieu-b-9	ieu-b-9	Disease	Matched	Generalized EPI 2
Juvenile absence epilepsy	ieu-b-12	ieu-b-12	Disease	Matched	JAE
Juvenile myoclonic epilepsy	ieu-b-17	ieu-b-17	Disease	Matched	JME
Frontotemporal dementia (not included)	ieu-a-1181	No matched dataset	Disease	Not found, only found the one below for the same disease	/
Frontotemporal dementia - TDP subtype	ieu-b-43	ieu-b-43	Disease	Matched	FTD
Major depressive disorder	ebi-a-GCST005902	ebi-a-GCST005902	Disease	Matched	MDD
Multiple sclerosis	ieu-b-18	ieu-b-18	Disease	Matched	MS
Parkinson's disease	ieu-b-7	ieu-b-7	Disease	same sample sizes, different number of SNPs	PD
Schizophrenia	ieu-b-42	ieu-b-42	Disease	Matched	Schizophrenia
Cognitive function	ebi-a-GCST006250	ebi-a-GCST006250	Quantiative Trait/Intelligence	Matched	Cognitive function
Years of schooling	ieu-a-1239	ieu-a-1239	Quantiative Trait	Matched	Years of schooling
